# Song divergence and a gleaming white iris reveal four species in a widespread Neotropical understory bird (*Clibanornis rubiginosus*, Furnariidae)

**DOI:** 10.64898/2026.08.24.746896

**Authors:** Juan Carlos Villamizar, Andrés M. Cuervo

## Abstract

Polytypic species with large ranges may harbor unrecognized diversity because taxonomy ranks populations differing subtly in plumage as subspecies. The Ruddy Foliage-gleaner (*Clibanornis rubiginosus*) exemplifies this problem. It ranges from Mexico to Brazil, with 15 subspecies, and forms a non-monophyletic complex with two congeners, yet its songs had not been compared. We measured ten spectral and temporal variables on 104 recordings covering 14 of 15 subspecies. Bayesian linear mixed models showed three song groups: eight subspecies west of the Andes share a single-note song, whereas Amazonian and Guianan populations add a short introductory note and sing longer, lower-pitched songs. Within this group, *watkinsorum* sings the lowest-pitched and longest song and is phylogenetically closer to *C. cinnamomeigula* than to its Amazonian neighbors. The third group is *C. cinnamomeigula* alone, a white-eyed taxon in an otherwise dark-eyed group. Its high-pitched, vibrato song resembles none other in the genus. One-note and two-note songs differ in kind without intermediates, and every two-note taxon sequenced to date falls in one clade, so *C. rubiginosus* is paraphyletic. We recognize four species, *C. rubiginosus* sensu stricto, *C. cinnamomeigula*, *C. watkinsorum*, and *C. obscurus*. This raises *Clibanornis* from five species to eight and divides its only polytypic species.
