## Supplementary Material Table for "Song divergence and a gleaming white iris reveal four species in a widespread Neotropical understory bird (*Clibanornis rubiginosus*, Furnariidae)"

### Sheet: Table S1
Supplementary Material Table S1. Locality, sound library information and group assigned in analysis of Clibanornis rubiginosus sound recording sample used in this study. ML = Macaulay Library, Cornell Lab of Ornithology ; XC = xeno-canto.
Recording ID	Recorders	Date	Country	State	Locality	Latitude	Longitude	Scientific Name	Subspecie
ML-291677	Peter Boesman	4/16/2003	Mexico	Oaxaca	Valle Nacional road	17.6667	-96.3333	C. rubiginosus	rubiginosus
ML-141550171	Gustavo Contreras Cuevas	2/15/2019	Mexico	Veracruz	Reserva tecnológico de Zongolica	18.6579	-97.014	C. rubiginosus	rubiginosus
ML-154023741	Amy McAndrews	2018-06-04	Mexico	Veracruz	Sendero El Chilacayote	19.5051	-97.0151	C. rubiginosus	rubiginosus
ML-602309381	Michael Woodruff	2023-04-05	Mexico	Veracruz	Sendero El Capote	19.5184	-97.0311	C. rubiginosus	rubiginosus
ML-87484411	Gustavo Contreras Cuevas	2/25/2018	Mexico	Veracruz	Sendero El Capote	19.5184	-97.0311	C. rubiginosus	rubiginosus
ML-518050331	Osvaldo Balderas San Miguel	10/25/2022	Mexico	Veracruz	CER-07	18.9533	-96.9244	C. rubiginosus	rubiginosus
ML-621512959	Rose Ann Rowlett	6/20/2024	Mexico	Oaxaca	Sierra de Miahuatlán--La Soledad	15.9832	-96.5246	C. rubiginosus	rubiginosus
ML-215515	Steve N. G. Howell	4/13/1988	Mexico	Guerrero	Arroyo Grande	18.3353	-100.884	C. rubiginosus	guerrerensis
ML-127906361	Scott Connop	1992-08-04	Mexico	Guerrero	Sierra de Atoyac--Nueva Delhi	17.4221	-100.194	C. rubiginosus	guerrerensis
ML-328912531	Guillermo Saborío Vega	4/21/2021	Mexico	Guerrero	Carretera Federal 196, Guerrero, MX	17.4612	-100.194	C. rubiginosus	guerrerensis
ML-423205741	Isain Contreras	2022-05-03	Mexico	Guerrero	Carretera Federal 196, Guerrero, MX	17.3756	-100.208	C. rubiginosus	guerrerensis
ML-525492551	Michael Harvey	2023-11-01	Mexico	Guerrero	Parque Ecológico Estatal Omiltemi	17.5502	-99.6928	C. rubiginosus	guerrerensis
ML-56633	Scott Connop	1992-08-04	Mexico	Guerrero	20.0 km NW of Nueva Delhi	17.4276	-100.196	C. rubiginosus	guerrerensis
ML-539741651	Patrick Van Thull	2/21/2023	Mexico	Oaxaca	Las Flores Pluma Hidalgo	15.941	-96.422	C. rubiginosus	guerrerensis
ML-89684	Charles Duncan	6/13/1991	Mexico	Chiapas	Lagos de Montebello National Park	16.1	-91.6667	C. rubiginosus	veraepacis
ML-127271	Curtis Marantz	3/25/2002	Mexico	Chiapas	Parque Nacional de Lagos de Montebello	16.1135	-91.6784	C. rubiginosus	veraepacis
ML-615670079	Peter Boesman	2/17/2024	Guatemala	Alta Verapaz	Auto selected	15.3548	-90.3747	C. rubiginosus	veraepacis
ML-330983081	Gary Rosenberg	3/24/1988	Mexico	Chiapas	PN Lagunas de Montebello	16.1062	-91.7074	C. rubiginosus	veraepacis
XC-338870	Jack Baddams	2016-11-03	Honduras	San Pedro Sula	Parque Nacional Cusuco	15.552	-88.296	C. rubiginosus	veraepacis
XC-880038	Peter Boesman	2/17/2024	Guatemala	Alta Verapaz	Finca Rubel Chaim	15.3715	-90.3508	C. rubiginosus	veraepacis
ML-22439331	Edwin Calderon	12/27/2015	El Salvador	Chalatenango	Miramundo (Esesmiles)	14.3392	-89.1154	C. rubiginosus	umbrinus
ML-348354861	Ana Paula Oxom	5/30/2021	Guatemala	Quetzaltenango	Volcán Chicabal--Laguna Chicabal	14.7886	-91.6556	C. rubiginosus	umbrinus
ML-582356701	Mike Andersen	2023-06-06	Honduras	La Paz	Reserva El Jilguero--Sector Bosque Las Trancas	14.1223	-87.8807	C. rubiginosus	umbrinus
ML-619237488	Bill Pyle	2024-07-05	Mexico	Chiapas	Vía sin nombre, Chiapas, MX	15.0933	-92.0922	C. rubiginosus	umbrinus
XC-334172	Richard E. Webster	3/26/2015	Mexico	Chiapas	Campamento el Triunfo	15.6569	-92.8091	C. rubiginosus	umbrinus
ML-32776451	Carlos Torrijos	8/15/2016	Guatemala	Guatemala	Altavista (Acceso restringido)	14.6311	-90.6261	C. rubiginosus	umbrinus
ML-101126351	Roger Medina	5/16/2018	Honduras	La Paz	Reserva El Jilguero--Sector El Rifle Opatoro	14.0992	-87.9151	C. rubiginosus	umbrinus
ML-127230	Curtis Marantz	3/18/2002	Mexico	Chiapas	Reserva Biosefera El Triunfo, Sendero Palo Gordo	15.6589	-92.8117	C. rubiginosus	umbrinus
XC-146729	Carlos Funes	2013-04-05	Honduras	Olancho	Reserva de vida silvestre el Armado	14.8837	-86.8032	C. rubiginosus	umbrinus
XC-126077	Mike Nelson	2013-07-03	Guatemala	Quetzaltenango	Finca las Nubes	14.6724	-91.485	C. rubiginosus	umbrinus
ML-31410	Barbara Spencer	1983-04-04	Costa Rica	Puntarenas	8.0 km E of San Vito at Las Cruces Field Station	7.7579	-77.6809	C. rubiginosus	fumosus
ML-39298	Ted Parker	1983-04-19	Costa Rica	Puntarenas	Las Cruces	8.83333	-83	C. rubiginosus	fumosus
ML-175793941	Henry Sandi Amador	2019-03-09	Costa Rica	Puntarenas	CR-Provincia de Puntarenas-Unnamed Road	8.78552	-82.9888	C. rubiginosus	fumosus
ML-517399241	Dario Mora	12/27/2022	Costa Rica	Puntarenas	Cerro Paraguas y alrrededores	8.78741	-83.0285	C. rubiginosus	fumosus
ML-411100041	Randall Jimenez	12/18/2021	Costa Rica	Puntarenas	Cabañas Palmira	8.94111	-82.8903	C. rubiginosus	fumosus
XC-320706	William Adsett	05/29/2016	Panama	Provincia de Panamá	Cerro Vistamares, Chagres NP	9.23	-79.394	C. rubiginosus	fumosus
ML-415144111	Randall Jimenez	2022-10-02	Costa Rica	Puntarenas	Finca Cantaros	8.81233	-82.9613	C. rubiginosus	fumosus
ML-199823761	David Rodríguez Arias	2020-10-01	Costa Rica	Puntarenas	Cerro Paraguas y alrrededores	8.78741	-83.0285	C. rubiginosus	fumosus
ML-23165081	Tom Johnson	1/13/2016	Costa Rica	Puntarenas	Wilson Botanical Garden (OTS Las Cruces)	8.78584	-82.9609	C. rubiginosus	fumosus
ML-205550	David L. Ross, Jr.	1997-11-08	Costa Rica	Puntarenas	Las Cruces Biological Station	8.78471	-82.9601	C. rubiginosus	fumosus
XC-951953	Andres M. Cuervo	01/23/2023	Colombia	Antioquia	Amalfi	6.97	-74.24	C. rubiginosus	saturatus
ML-108866	Linda Macaulay	1/26/1998	Panama	Darién	Cana	9	-79	C. rubiginosus	saturatus
ML-620758756	Bernardo José Jiménez Mejía	6/22/2024	Colombia	Caldas	Pensilvania-Puente Tenerife 1100	5.37325	-75.0368	C. rubiginosus	saturatus
XC-378113	Fabrice Schmitt	2014-05-03	Colombia	Antioquia	RNA Arrierito Anqioqueño , Anorí	6.9862	-75.1251	C. rubiginosus	saturatus
XC-127284	Ottavio Janni	1/31/2012	Colombia	Antioquia	RNA Arrierito Anqioqueño , Anorí	6.9862	-75.1251	C. rubiginosus	saturatus
ML-31171	Thomas H. Davis	1983-07-03	Panama	Darién	Cana--Mine Camp	7.94893	-77.707	C. rubiginosus	saturatus
ML-608743933	Cheryl Rosenfeld	2023-11-09	Colombia	Risaralda	Montezuma River Area	5.23383	-76.0867	C. rubiginosus	saturatus
ML-25774	Ted Parker	1982-07-02	Panama	Darién	Cerro Pirre, Panamá- Darién	-11.193	-72.979	C. rubiginosus	saturatus
ML-546689621	Iván Lau	2/24/2023	Colombia	Córdoba	Sendero 1.000msnm Parte Baja2	7.95561	-75.9851	C. rubiginosus	saturatus
ML-357839871	Edwin Munera	7/25/2021	Colombia	Antioquia	Vereda Montebello, Yarumal, Antioquia, CO	7.1292	-75.3869	C. rubiginosus	saturatus
ML-267478	Oscar Laverde	2006-07-01	Colombia	Boyacá	municipio de Otanche	5.65904	-74.1888	C. rubiginosus	sasaimae
ML-41177181	Andrés M. Cuervo	11/26/2016	Colombia	Cundinamarca	Laguna Tabacal, La Vega	5.02876	-74.3267	C. rubiginosus	sasaimae
ML-563961741	Ivan Aguilera	1/25/2023	Colombia	Cundinamarca	Laguna El Tabacal	5.02633	-74.3283	C. rubiginosus	sasaimae
XC-598003	Jorge L. Peña	10/18/2020	Colombia	Santander	RN Manantial de la Aurora, Lebrija	7.1469	-73.3409	C. rubiginosus	sasaimae
XC-951950	Andrés M. Cuervo	01/17/2006	Colombia	Boyacá	Otanche	5.79	-74.24	C. rubiginosus	sasaimae
XC-951951	Andrés M. Cuervo	01/18/2006	Colombia	Boyacá	Otanche	5.79	-74.23	C. rubiginosus	sasaimae
ML-83789	Steven L. Hilty	1975-03-08	Colombia	Valle del Cauca	Lower Old Buenaventura Rd., Near Rio Saboletas	3.85	-76.9	C. rubiginosus	nigricauda
ML-84431	Rose Ann Rowlett	6/18/1984	Ecuador	Pichincha	Palenque Field Station	-0.33	-79.27	C. rubiginosus	nigricauda
ML-225069181	Nick Athanas	10/18/2004	Ecuador	Esmeraldas	Reserva Rio Canande	0.526047	-79.2124	C. rubiginosus	nigricauda
ML-309747331	Gary Rosenberg	1/25/1991	Ecuador	Sto Domingo de los Tsáchilas	Hotel Tinalandia	-0.299136	-79.0526	C. rubiginosus	nigricauda
ML-240555	Niels Krabbe	10/27/1983	Ecuador	Esmeraldas	El Placer	0.909	-78.604	C. rubiginosus	nigricauda
ML-241974	Niels Krabbe	11/25/1991	Ecuador	Esmeraldas	7 km WNW Lita	0.883	-78.514	C. rubiginosus	nigricauda
XC-940969	José M. Loaiza	2024-11-10	Ecuador	Pichincha	Nanegalito	0.125	-78.7112	C. rubiginosus	nigricauda
XC-62221	Andrew Spencer	2010-12-07	Ecuador	Esmeraldas	Playa de Oro	0.8501	-78.7667	C. rubiginosus	nigricauda
XC-275350	Patricio Mena V.	2/0/1996	Ecuador	Esmeraldas	San Miguel, Río Cayapas	0.75	-78.917	C. rubiginosus	nigricauda
XC-261934	Olaf Jahn	11/22/1997	Ecuador	Esmeraldas	Playa de Oro, Río Santiago	0.883	-78.8	C. rubiginosus	nigricauda
ML-126777531	Andrés M. Cuervo	11/28/2018	Colombia	Boyacá	Cachipay, vda. San Rafael, Santa María	4.88164	-73.2439	C. rubiginosus	cinnamomeigula
ML-411626321	Rob Felix	1/17/2022	Colombia	Boyacá	Santa María - La Almenara (Acceso Restringido)	4.87985	-73.2519	C. rubiginosus	cinnamomeigula
XC-951944	Andrés M. Cuervo	2006-02-05	Colombia	Boyacá	Ubalá, borde carretera	4.71589	-73.2975	C. rubiginosus	cinnamomeigula
XC-951946	Andrés M. Cuervo	2006-02-05	Colombia	Boyacá	Ubalá, Vda. Puerto Soya	4.72028	-73.2948	C. rubiginosus	cinnamomeigula
XC-951947	Andrés M. Cuervo	2006-03-05	Colombia	Boyacá	Ubalá, Margén derecho del río Saguea. Vda. Pto Soya	4.71213	-73.2956	C. rubiginosus	cinnamomeigula
XC-951948	Andrés M. Cuervo	2006-04-05	Colombia	Boyacá	Ubalá, desembocadura río Saguea-río Guavio	4.72258	-73.2887	C. rubiginosus	cinnamomeigula
ML-313864361	Gary Rosenberg	1/14/1993	Ecuador	Sucumbíos	La Selva Lodge	-0.498304	-76.3735	C. rubiginosus	brunnescens
ML-310979061	Gary Rosenberg	1991-05-03	Ecuador	Sucumbíos	La Selva Lodge	-0.498304	-76.3735	C. rubiginosus	brunnescens
ML-241387	Niels Krabbe	12/15/1990	Ecuador	Napo	1 km S Puerto Napo	-1.053	-77.791	C. rubiginosus	brunnescens
ML-180924	Scott Olmstead	2012-12-06	Ecuador	Napo	WildSumaco Lodge	-0.67577	-77.6008	C. rubiginosus	brunnescens
ML-619049571	Jay McGowan	3/23/2024	Ecuador	Zamora-Chinchipe	Nuevo Paraíso Rd. (Nangaritza)	-4.26001	-78.6475	C. rubiginosus	brunnescens
ML-615433252	Jay McGowan	2023-11-11	Ecuador	Orellana	Reserva Biologica del Rio Bigal	-0.536697	-77.4246	C. rubiginosus	brunnescens
ML-31399961	Andrew Spencer	1/14/2011	Ecuador	Napo	Reserva El Para	-0.951847	-77.7313	C. rubiginosus	brunnescens
ML-272552	Tom Schulenberg	11/13/1991	Ecuador	Napo	Narupa-Loreto Road KM 54 1000m	-0.69948	-77.7214	C. rubiginosus	brunnescens
ML-241240	Niels Krabbe	9/24/1990	Ecuador	Zamora-Chinchipe	3 km E Paquisha	-3.933	-78.652	C. rubiginosus	brunnescens
ML-217091991	Nick Athanas	2012-12-06	Ecuador	Napo	WildSumaco Lodge	-0.675508	-77.6011	C. rubiginosus	brunnescens
ML-595552311	Daniel Lane	6/17/2013	Peru	San Martín	Asociacion para La Conservacion de Aves y La Biodiversidad Koepcke's Hermit	-6.41591	-76.3178	C. rubiginosus	moderatus
ML-30485	Ted Parker	8/31/1983	Venezuela	Bolívar	Carretera al Paují	4.61407	-61.388	C. rubiginosus	venezuelanus
ML-25342	Thomas H. Davis	1980-05-11	Suriname	Brokopondo	PNN Brownsberg	4.95	-55.1703	C. rubiginosus	obscurus
ML-131116	Mark Robbins	1998-06-09	Guyana	Upper Takutu-Upper Essequibo	Acari Mountains, near border of Brazil	1.35	-58.95	C. rubiginosus	obscurus
ML-42800	Rob Bierregaard	8/26/1988	Brazil	Amazonas	80.0 km N of Manaus	-2.43333	-60	C. rubiginosus	obscurus
ML-182516	Thomas H. Davis	1978-11-03	Suriname	Brokopondo	Brownsberg Nature Park	5.01667	-55.5667	C. rubiginosus	obscurus
XC-64990	Alexandre Renaudier	2010-03-10	French Guiana	Camopi	Mont Itoupé	3.01667	-53.0667	C. rubiginosus	obscurus
XC-122502	Jon King	12/17/2012	French Guiana	Mana	Km 12, Piste de la Crique Dardanelles	5.3583	-53.5484	C. rubiginosus	obscurus
XC-82116	Patrick Ingremeau	10/29/2010	French Guiana	Saül		3.6167	-53.2001	C. rubiginosus	obscurus
ML-218564831	Gabriel Leite	10/18/2016	Brazil	Roraima	Serra da Mocidade	1.48312	-62.1916	C. rubiginosus	obscurus
XC-394829	Phil Stouffer	1997-06-19	Brazil	Amazonas	BDFFP	-2.4042	-59.8673	C. rubiginosus	obscurus
XC-7520	Otte Ottema	10/15/2005	Suriname	Bakhuis	Bakhuys mountains	4.7301	-56.7701	C. rubiginosus	obscurus
ML-76198	Curtis Marantz	8/19/1994	Peru	Madre de Dios	Albergue, Tambopata Jungle Lodge, Rio Tambopata at mouth of Rio Gallocunca	-12.8166	-69.4	C. rubiginosus	watkinsi
ML-168669	Daniel Cáceres	2012-06-05	Peru	Huánuco	25.0 km S of Tingo Maria	-9.51299	-75.9243	C. rubiginosus	watkinsi
ML-20445761	Glenn Seeholzer	2015-09-10	Peru	Ucayali	1.5 km E Alto Shimpi - cumbre	-10.9153	-73.8962	C. rubiginosus	watkinsi
ML-84214861	Eric DeFonso	2011-08-07	Peru	Madre de Dios	Manú Learning Centre--Lodge	-12.7893	-71.3914	C. rubiginosus	watkinsi
ML-209865501	Tomaz Melo	2019-04-12	Brazil	Acre	PN Serra do Divisor	-8.11708	-73.4417	C. rubiginosus	watkinsi
ML-34983071	Bruno Rennó	2016-09-08	Brazil	Acre	Resex Cazumbá-Iracema	-9.12921	-68.9526	C. rubiginosus	watkinsi
XC-73208	Joseph Tobias y Nathalie Seddon	09/25/2007	Peru	Cicra	Los amigos Biological Station	-12.5692	-70.1001	C. rubiginosus	watkinsi
XC-208601	Micah Riegner	07/18/2014	Peru	Pantiacolla	PN del Manu	-12.5777	-71.2597	C. rubiginosus	watkinsi
XC-475745	Felipe Arantes	05/18/2019	Brazil	Acre	Parque estadual Chandless	-9.3589	-69.9266	C. rubiginosus	watkinsi
XC-474783	Gabriel Leite	2019-07-05	Brazil	Acre	Río Chandless, Parque Estadual Chandless	-9.3657	-69.934	C.rubiginosus	watkinsi

### Sheet: Table S2
Supplementary Material Table S2. Structure for all Bayesian Linear mixed models (BLMMMs) used to assess wether vocal variables (Song duration, peak frequency, Center frequency, Frequency 5% and Frequency 95%) of song in the section analyzed predicted divergence in groups across the Andean mountain range.
Model	Song section	Response variable	Fixed effects	Random effects
1	Full song	Song duration	Number of notes (as binomial: one note, two notes)	Individual ID
2	Full song	Peak frequency	Number of notes (as binomial: one note, two notes)	Individual ID
3	Full song	Center frequency	Number of notes (as binomial: one note, two notes)	Individual ID
4	Full song	Frequency 5%	Number of notes (as binomial: one note, two notes)	Individual ID
5	Full song	Frequency 95%	Number of notes (as binomial: one note, two notes)	Individual ID
6	Sub-1	Song duration	Number of notes (as binomial: one note, two notes)	Individual ID
7	Sub-1	Peak frequency	Number of notes (as binomial: one note, two notes)	Individual ID
8	Sub-1	Center frequency	Number of notes (as binomial: one note, two notes)	Individual ID
9	Sub-1	Frequency 5%	Number of notes (as binomial: one note, two notes)	Individual ID
10	Sub-1	Frequency 95%	Number of notes (as binomial: one note, two notes)	Individual ID
11	Sub-2	Song duration	Number of notes (as binomial: one note, two notes)	Individual ID
12	Sub-2	Peak frequency	Number of notes (as binomial: one note, two notes)	Individual ID
13	Sub-2	Center frequency	Number of notes (as binomial: one note, two notes)	Individual ID
14	Sub-2	Frequency 5%	Number of notes (as binomial: one note, two notes)	Individual ID
15	Sub-2	Frequency 95%	Number of notes (as binomial: one note, two notes)	Individual ID
16	Full song	PCA-1	Number of notes (as binomial: one note, two notes)	Individual ID
17	Full song	PCA-2	Number of notes (as binomial: one note, two notes)	Individual ID
18	Sub-1	PCA-1	Number of notes (as binomial: one note, two notes)	Individual ID
19	Sub-1	PCA-2	Number of notes (as binomial: one note, two notes)	Individual ID
20	Sub-2	PCA-1	Number of notes (as binomial: one note, two notes)	Individual ID
21	Sub-2	PCA-2	Number of notes (as binomial: one note, two notes)	Individual ID

### Sheet: Table S3
Supplementary Material Table S4. Summary of posterior distributions by variable and acoustic section.
Section	Variable	Mean	HDI 95%	Rhat	ESS
Full song	Peak frequency	-0.705	[-1.089, -0.346]	1	7377.04
Full song	Center frequency	-0.658	[-1.045, -0.29]	1.001	6499.87
Full song	Frequency 95%	-0.36	[-0.753, 0.031]	1	6354.84
Full song	Frequency 5%	0.074	[-0.336, 0.463]	1	7674.13
Full song	Song duration	0.968	[0.591, 1.356]	1	4131.88
Sub1	Peak frequency	-1.109	[-1.456, -0.742]	1	6286.72
Sub1	Center frequency	-1.127	[-1.491, -0.78]	1	6551.71
Sub1	Frequency 95%	-0.852	[-1.222, -0.459]	1	7065
Sub1	Frequency 5%	-0.711	[-1.11, -0.336]	1	6737.12
Sub1	Song duration	1.354	[1.031, 1.668]	1	7051.41
Sub2	Peak frequency	-0.478	[-0.833, -0.105]	1	7704.06
Sub2	Center frequency	-0.466	[-0.863, -0.066]	1	6770.11
Sub2	Frequency 95%	-0.504	[-0.893, -0.138]	1	6599.57
Sub2	Frequency 5%	0.001	[-0.437, 0.408]	1	6743.77
Sub2	Song duration	-0.029	[-0.44, 0.389]	1	5726.06

### Sheet: Table S4
Full song
	Peak Frequency		Center Frequency		Frequency 95%		Frequency 5%		Song duration
Predictors	Estimates	CI (95%)	Estimates	CI (95%)	Estimates	CI (95%)	Estimates	CI (95%)	Estimates	CI (95%)
Intercept	0.23	0.02 – 0.44	0.21	-0.00 – 0.42	0.11	-0.10 – 0.34	-0.03	-0.25 – 0.20	-0.3	-0.52 – -0.08
factorNum_notas2	-0.7	-1.08 – -0.33	-0.66	-1.04 – -0.28	-0.36	-0.75 – 0.03	0.07	-0.33 – 0.47	0.97	0.58 – 1.35
Random Effects
σ2	0.25		0.17		0.2		0.27		0.04
τ00	0.67 Catalog_Number		0.77 Catalog_Number		0.78 Catalog_Number		0.78 Catalog_Number		0.78 Catalog_Number
ICC	0.73		0.82		0.79		0.75		0.95
N	98 Catalog_Number		98 Catalog_Number		98 Catalog_Number		98 Catalog_Number		98 Catalog_Number
Observations	401		401		401		401		401
Marginal R2 / Conditional R2	0.107 / 0.753		0.094 / 0.828		0.028 / 0.799		0.005 / 0.736		0.205 / 0.961
Sub1
	Peak Frequency		Center Frequency		Frequency 95%		Frequency 5%		Song duration
Predictors	Estimates	CI (95%)	Estimates	CI (95%)	Estimates	CI (95%)	Estimates	CI (95%)	Estimates	CI (95%)
Intercept	0.36	0.15 – 0.56	0.36	0.17 – 0.57	0.28	0.07 – 0.49	0.24	0.02 – 0.45	-0.44	-0.63 – -0.27
factorNum_notas1	-1.11	-1.47 – -0.75	-1.13	-1.49 – -0.77	-0.85	-1.23 – -0.47	-0.71	-1.10 – -0.32	1.36	1.03 – 1.67
Random Effects
σ2	0.1		0.09		0.11		0.16		0.07
τ00	0.67 Catalog_Number		0.67 Catalog_Number		0.77 Catalog_Number		0.78 Catalog_Number		0.54 Catalog_Number
ICC	0.86		0.88		0.87		0.83		0.89
N	98 Catalog_Number		98 Catalog_Number		98 Catalog_Number		98 Catalog_Number		98 Catalog_Number
Observations	401		401		401		401		401
Marginal R2 / Conditional R2	0.269 / 0.896		0.279 / 0.913		0.160 / 0.887		0.111 / 0.846		0.404 / 0.933
Sub2
	Peak Frequency		Center Frequency		Frequency 95%		Frequency 5%		Song duration
Predictors	Estimates	CI (95%)	Estimates	CI (95%)	Estimates	CI (95%)	Estimates	CI (95%)	Estimates	CI (95%)
Intercept	0.15	-0.04 – 0.36	0.15	-0.08 – 0.37	0.16	-0.06 – 0.38	0	-0.24 – 0.24	0.02	-0.22 – 0.26
factorNum_notas1	-0.48	-0.85 – -0.12	-0.47	-0.87 – -0.07	-0.51	-0.88 – -0.13	0	-0.42 – 0.43	-0.03	-0.44 – 0.39
Random Effects
σ2	0.36		0.17		0.19		0.14		0.07
τ00	0.63 Catalog_Number		0.84 Catalog_Number		0.79 Catalog_Number		0.92 Catalog_Number		0.97 Catalog_Number
ICC	0.63		0.83		0.81		0.87		0.93
N	98 Catalog_Number		98 Catalog_Number		98 Catalog_Number		98 Catalog_Number		98 Catalog_Number
Observations	401		401		401		401		401
Marginal R2 / Conditional R2	0.049 / 0.643		0.048 / 0.834		0.056 / 0.813		0.004 / 0.861		0.005 / 0.932
